# Atypical RanGAP drives nucleocytoplasmic transport in a parasitic Alveolate

**DOI:** 10.64898/2026.08.05.743068

**Authors:** Pravin S. Dewangan, Michael L. Reese

**Affiliations:** Department of Pharmacology, University of Texas, Southwestern Medical Center, Dallas, TX USA; Department of Biochemistry, University of Texas, Southwestern Medical Center, Dallas, TX USA

## Abstract

Transport of macromolecules between the nucleus and cytoplasm requires a gradient of the small GTPase, Ran. Ran:GTP marks the nucleus because Ran activity requires a cytoplasmic GTPase activating protein (RanGAP) for GTP hydrolysis. As expected for such central and essential cellular machinery, both Ran and RanGAP are conserved across the vast majority of eukaryotes. Many alveolates, including apicomplexan parasites, however, lack a canonical RanGAP. Here, we biochemically purify RanGAP activity from the model alveolate *Toxoplasma gondii*. We demonstrate that this activity is provided by a neofunctionalized RabGAP-fold protein, called TBC9. We find that TBC9 is sufficient to provide RanGAP activity in yeast, and is absolutely required to maintain active nucleocytoplasmic transport in *Toxoplasma*. By purifying *Toxoplasma* Ran and TBC9, we demonstrate that TBC9 is a robust and specific GAP for Ran. Finally, we delineate an essential, conserved low complexity motif in the C-terminus of TBC9 that drives interaction with Ran and is required for its full RanGAP activity. We use this C-terminal motif to identify TBC9 orthologs in all non-ciliate clades of Alveolata, which suggests that the canonical RanGAP has been replaced by the neofunctionalized TBC9 RanGAP in these lineages.
