## Supplementary material for "Atypical RanGAP drives nucleocytoplasmic transport in a parasitic Alveolate": SI Data 9 - List of primers

### Sheet: List_of_Primers
Primer#	Purpose	Sequence (5’-3’)
	Protein expression
P1	Forward – Gibson TgRab1a TG*_214770 to SUMO	gagaacagattggtggatccATGAAGCCTGAATACGACTATCTTTTC
P2	Reverse – Gibson TgRab1a TG*_214770 S180 to pET28a	ttgttagcagccggatctcaACTCTGCTGCTGGTTCACCTG
P3	Forward – Gibson TgRab2 TG*_312050 to SUMO	gagaacagattggtggatccATGTCGCCGTACCAGTATCTCTTC
P4	Reverse – Gibson TgRab2 TG*_312050 FL to pET28a	ttgttagcagccggatctcaTTAGCAGCAACTTGCAGATCGC
P5	Reverse – mutagenesis to create TgRab2 TG*_312050 G188	ACCGCATTTGATTCCGTGAGCC
P6	Forward – Gibson TgRab11a TG*_289680 to SUMO	gagaacagattggtggatccATGGCGGCTAAAGATGAATACTACG
P7	Reverse – Gibson TgRab11a TG*_289680 P186 to pET28a	ttgttagcagccggatctcaGGGGTTATCCTCGATTTGCTTCTTC
P8	Forward – Gibson TgRab11b TG*_320480 to SUMO	gagaacagattggtggatccATGGCGGGGGGTTCTGAAGAC
P9	Reverse – Gibson TgRab11b 320480 G189 to pET28a	ttgttagcagccggatctcaTCCAGAGAACTCTTCTCCTTGCG
P10	Forward – mutagenesis to create TgRab1 TG*_214770 Q67L	CtGGAGCGCTTCCGCACCATC
P11	Reverse – mutagenesis to create TgRab1 TG*_214770 Q67L	GCCGGCGGTGTCCCAAATTTG
P12	Forward – mutagenesis to create TgRab2 TG*_312050 Q66L	ctAGAGTCCTTCAGATCCATCACG
P13	Reverse – mutagenesis to create TgRab2 TG*_312050 Q66L	TCCTGCGGTATCCCAGATTTGC
P14	Forward – mutagenesis to create TgRab11a TG*_289680 Q71L	CtAGAGAGATATCGAGCCATTACTTCC
P15	Reverse – mutagenesis to create TgRab11a TG*_289680 Q71L	TCCCGCGGTATCCCAAATCTGTG
P16	Forward – mutagenesis to create TgRab11b TG*_320480 Q71L	CtAGAGCGGTACCGCAGCATC
P17	Reverse – mutagenesis to create TgRab11b TG*_320480 Q71L	ACCAGCTGTGTCCCAAATCTGTG
P18	Forward – Gibson TgRan TG*_248840 to SUMO	gagaacagattggtggatccATGGCAGCCGCCGCGGCC
P19	Reverse – Gibson TgRan TG*_248840 FL to pET28a	ttgttagcagccggatctcaTCACAGGTCCTCATCATCGTCATC
P20	Forward – Gibson TgRan TG*_248840 to Thrombin site	cgcgcggcagccatatgagcagcggcATGTCAGATACTGTGTCAGGCCG
P21	Forward – mutagenesis to correct TgRan TG*_248840 N-term	ATGGCAGCCGCCGCGGCC
P22	Forward – mutagenesis to create TgRan TG*_248840 Q70L	CTAGAGAAGTTTGGAGGTCTCCG
P23	Reverse – mutagenesis to create TgRan TG*_248840 Q70L	ACCGGCAGTATCCCAAACATTGAA
P24	Forward – Gibson TgRan TG*_248840 to TEV	cgaaaacctgtattttcagggatccATGTCAGATACTGTGTCAGGCCG
P25	Reverse – Gibson TgRan TG*_248840 FL to pGEX-4T-1	gagtcgacccgggaattcctctaTCACAGGTCCTCATCATCGTCATC
P26	Forward – Gibson TgTBC9 TG*_226550 to SUMO	gagaacagattggtggatccATGATTGGATCTGAAGAGTTTTGGAAGAC
P27	Reverse – Gibson TgTBC9 TG*_226550 FL to pET28a	ttgttagcagccggatctcaCTACTCATCTTCTTCGTCGGAGAAAAC
P28	Reverse – mutagenesis to create TBC9 TG*_226550 ΔCT	TCCCAGCTGCTTCTCACGTTC
P29	Forward – Gibson HsRanGAP P46060 to SUMO	gagaacagattggtggatccATGGCCTCGGAAGACATTGCC
P30	Reverse – Gibson HsRanGAP P46060 K406 to pET28a	ttgttagcagccggatctcaCTTCTCTCCCTGCCCTCGC
P31	Forward – Gibson HsRCC1 P18754 to SUMO	gagaacagattggtggatccATGTCACCCAAGCGCATAGCTAAAAG
P32	Reverse – Gibson HsRCC1 P18754 FL to pET28a	ttgttagcagccggatctcaGCTCTGTTCTTTGTCCTTGAC
P88	Forward – mutagenesis to create TgRan TG*_248840 K100A	gcGAACATTCCCAACTGGTACAGAG
P89	Reverse – mutagenesis to create TgRan TG*_248840 R96A	GTACGTGATTgcCGCGGTGACATCG
P90	Forward – mutagenesis TgRan TG*_248840 use with P91	GATATCACGAGGGTGTGCGAG
P91	Reverse – mutagenesis to create TgRan TG*_248840 R107A	agcGTACCAGTTGGGAATGTTCgc
	Parasite Genetics
P39	Forward – Gibson TgTBC9 TG*_226550 gDNA to DHFRp	tgcaaggtttcgtgctgatcCCTTTCTGCTGCTTTATCTTCCTCC
P40	Reverse – Gibson TgTBC9 TG*_226550 FL to HA	tccgggacgtcgtacgggtaCTCATCTTCTTCGTCGGAGAAAACG
P41	Forward – Gibson TG*_258850 start to gra1 promoter	gaagaaatcaagcaagATGGGAAGAAGTGGGGACTCCTCG
P42	Reverse – Gibson TG*_258850 end to FLAG	ctccgtcatgatctttataatcCTTGTCCGGGTTTATGAGGTCTGC
P43	Forward – Gibson TgTBC9 TG*_226550 to dhfr promoter	cgtttaaactgccgccaaaATGATTGGATCTGAAGAGTTTTGGAAGAC
P44	Reverse – Gibson TgTBC9 TG*_226550 FL to HA	CCTGGTTGGTGTGGACTTCgctgccCTCATCTTCTTCGTCGGAGAAAAC
P45	Forward – Gibson TgRan TG*_248840 5p to vector OriAmp site	cgattaagttgggtaaacgccCTAATTTTACCATGCGTGAGGCACTTC
P46	Reverse – Gibson TgRan TG*_248840 5p to fluorescent protein start	GGTCTTGCTCACTGTTTCCTCG
P47	Forward – Gibson fluorescent protein end to TgRan TG*_248840 5p	gaaacagtgagcaagaccgaacaaaatgGTGAGCAAGGGCGAGGAG
P48	Forward – Gibson TgRan TG*_248840 ATG to fluorescent protein end	atggacgagctgtacaagggatctGCAGCCGCCGCGGCCCAG
P49	Reverse – Gibson TgRan TG*_248840 stop to Gra2 3p UTR	gcgcatcactttcgtcgtagtcTCACAGGTCCTCATCATCGTCATC
P50	Reverse – Gibson gra2 3p UTR to vector site	tcgacggtatcgataagctagCGTCGACTGGAACTACGGTGTTTG
P51	Forward – Gibson TG*_248840 Ran3p to vector T3 promoter site	ctttagtgagggttaattccgCATGCCCCGACCGTGCACG
P52	Reverse – Gibson TG*_248840 Ran3p to vector site	tgagctgataccgctcgcGCGCGCAACTGACAAACCC
P53	Forward – Transfection PCR mRuby3-TgRan (HR TgRan near gRNA site ATG)	ATGCGTGAGGCACTTCCGC
P54	Reverse – Transfection PCR mRuby3-TgRan (HR TgRan near gRNA site)	GCGCGCAACTGACAAACCC
P55	Reverse – mutagenesis to create Cas9 and TG*_248840 Ran gRNA plasmid	ttactttcaggtcttgctcaCAACTTGACATCCCCATTTACCAGAAGGC
	Vector backbones:
P56	Forward – mutagenesis to create gene specific gRNA and Cas9 plasmid	GTTTTAGAGCTAGAAATAGCAAGTTAAAATAAGG
P57	Forward – Gibson to amplicon from P51	CGGAATTAACCCTCACTAAAGGG
P58	Forward – Gibson to amplicon from P50	GCTTATCGATACCGTCGATACC
P59	Forward – Gibson to amplicon from P48	CTTGTACAGCTCGTCCATGCC
P60	Forward – Gibson to amplicon from P44, mutagenesis with P28	GGCAGCGAAGTCCACACCAACC
P61	Forward – Gibson to amplicon from P43	CATTTTGGCGGCAGTTTAAACG
P62	Forward – Gibson to amplicon from P42; Gibson FLAG tag	GATTATAAAGATCATGACGGAGATTATAAAGACCATGACGGAGATTATAAAGATC
P63	Reverse – Gibson FLAG tag	CTTGTCGTCGTCGTCCTTGTAGTCGATGTCATGATCTTTATAATCTCCGTCATG
P64	Forward – Gibson to amplicon from P40	TACCCGTACGACGTCCCGGAC
P65	Forward – Gibson to amplicon from P39	GATCAGCACGAAACCTTGCATTCAAAC
P66	Reverse – Gibson to amplicon from P41	CTTGCTTGATTTCTTCAAAGAACA
P67	Reverse – Gibson to amplicon from P33, P35, P37; mutagenesis with P28	catctttgcaaagcttggattgtatgc
P68	Forward – Gibson to amplicon from P34, P36, P38	ATGGTGAGCAAGGGCGAGGAG
P69	Reverse – Gibson to amplicon from P1, P3, P6, P8, P18, P26, P29, P31	GGATCCACCAATCTGTTCTCTGTGAG
P70	Forward – Gibson to amplicon from P2, P4, P7, P9, P19, P27, P30, P32	TGAGATCCGGCTGCTAACAAAG
P71	Reverse – Gibson to amplicon from P20, mutagenesis with P21	CATATGGCTGCCGCGCG
P72	Reverse – Gibson to amplicon from P24	ggatcCCTGAAAATACAGGTTTTCGTG
P73	Forward – Gibson to amplicon from P25	TAGAGGAATTCCCGGGTCGACTC
P74	Forward – Transfection PCR rescue strains (HR with Ku80 locus)	ACCGTTCTCACGAATTCCGAGGACTTTCAGTTCCGCCCCTACCGTTCGTATAGCATAC
P75	Reverse – Transfection PCR rescue strains (HR with Ku80 locus)	cgaacggtagcattcgatatGTGTCACTGTAGCCTGCCAG
P76	Forward – Transfection PCR NCT reporter TG*_258850 (HR with Ku80 locus)	ACCGTTCTCACGAATTCCGAGGACTTTCAGTTCCGCCCCTACCGTTCGTATAGCATAC
P77	Reverse – Transfection PCR NCT reporter TG*_258850 (HR with Ku80 locus)	TGAAGCTTTGGTCATTAACAGTGTTGGCACCTTCGCCAACGCGTGCGCAGAAAC
	Yeast constructs:
P33	Forward – Gibson TgTBC9 TG*_226550 to ADH1	caagctttgcaaagATGATTGGATCTGAAGAGTTTTGGAAGAC
P34	Reverse – Gibson TgTBC9 TG*_226550 FL to a fluorescent protein	ctcgcccttgctcaccatgctgccCTCATCTTCTTCGTCGGAGAAAAC
P35	Forward – Gibson TgDRG TG*_233260 to ADH1	caagctttgcaaagATGGGGATTCTAGAGCGTATCAAGG
P36	Reverse – Gibson TgDRG TG*_233260 FL to a fluorescent protein	ctcgcccttgctcaccatgctgccAATTCTCTTGAAGATCTGGAGGACG
P37	Forward – Gibson HsRanGAP P46060 to ADH1	caagctttgcaaagATGGCCTCGGAAGACATTGCC
P38	Reverse – Gibson HsRanGAP P46060 K406 to a fluorescent protein	ctcgcccttgctcaccatgctgccCTTCTCTCCCTGCCCTCGC
P78	f RNA1 5pUTR blunt; To clone/rePCR RNA1 (Yeast RanGAP) for creating temperature-sensitive (t.s.) mutant	CCAACTTCTGATACTGAGCCCAC
P79	r rna1(far 3p) rePCR; To rePCR RNA1 (Yeast RanGAP) for creating temperature-sensitive (t.s.) mutant transformation	aaataatggtaaATTTCAGATTGAATGGGTAAAAGGAC
P80	r RNA1(3p utr) blunt; To clone RNA1 (Yeast RanGAP) for creating temperature-sensitive (t.s.) mutant, includes 3’ UTR (assembled into TOPO)	TCCAGGAAATGAAATGGCAGATTTTC
P81	f TEFp rna1_far3p HR; To subclone TEFp MX cassettes for rna1 t.s. allele (assembled into TOPO)	atttcagattgaatgggtaaaaggacacgatggtga GACATGGAGGCCCAGAATACCCTC
P82	r TEFterm rna1 3p-ga; To subclone TEFp MX cassettes for rna1 t.s. allele (assembled into TOPO)	gccatttcatttcctgga GCAGTATAGCGACCAGCATTCAC
P83	r rna1(S17F) mut; To create rna1-1 t.s. allele	aAGTAAACTTGTTCTTCCTCGTGCTG
P84	f rna1(C+I18) blunt; To create rna1-1 t.s. allele	CATCTCTGGGAAGGCACTCAAG
P85	f rna1(T+L195) blunt; To create rna1-1 t.s. allele	TCTGGGTTTGAAAAGCCACTCCG
P86	r rna1(A194V) mut; To create rna1-1 t.s. allele	aCTAAGTAGACTGCGGATCCATTCTCTAATC
P87	f ScADH1term blunt; To linearize yeast vectors at ADH1 terminator	tgaGCCACTTCTAAATAAGCGAATTTCTTATG
